# A curated human cellular microRNAome based on 196 primary cell types

**DOI:** 10.1101/2022.05.16.492160

**Authors:** Arun H. Patil, Andrea Baran, Zachary P. Brehm, Matthew N. McCall, Marc K. Halushka

**Author notes:** Corresponding author at: Marc K. Halushka, M.D., Ph.D., Johns Hopkins University School of Medicine, Ross Bldg. Rm 632B, 720 Rutland Avenue, Baltimore, MD 21205.

## Abstract

**Background:** An incomplete picture of the expression distribution of microRNAs (miRNAs) across human cell types has long hindered our understanding of this important regulatory class of RNA. With the continued increase in available public small RNA sequencing datasets, there is an opportunity to more fully understand the general distribution of miRNAs at the cell level.

**Results:** From the NCBI Sequence Read Archive, we obtained 6,054 human primary cell datasets and processed 4,184 of them through the miRge3.0 small RNA-seq alignment software. This dataset was curated down, through shared miRNA expression patterns, to 2,077 samples from 196 unique cell types derived from 175 separate studies. Of 2,731 putative miRNAs listed in miRBase (v22.1), 2,452 (89.8%) were detected. Among reasonably expressed miRNAs, 108 were designated as cell specific/near specific, 59 as infrequent, 52 as frequent, 54 as near ubiquitous and 50 as ubiquitous. The complexity of cellular microRNA expression estimates recapitulates tissue expression patterns and informs on the miRNA composition of plasma.

**Conclusions:** This study represents the most complete reference, to date, of miRNA expression patterns by primary cell type. The data is available through the human cellular microRNAome track at the UCSC Genome Browser (https://genome.ucsc.edu/cgi-bin/hgHubConnect) and an R/Bioconductor package (https://bioconductor.org/packages/microRNAome/).
