## Supplementary Table S8 for "A curated human cellular microRNAome based on 196 primary cell types"

### Sheet: Sheet1
miRNA	Class
hsa-miR-103b	Cell specific/near specific
hsa-miR-105-5p	Cell specific/near specific
hsa-miR-122-5p	Cell specific/near specific
hsa-miR-1249-3p	Cell specific/near specific
hsa-miR-126-5p	Cell specific/near specific
hsa-miR-1277-5p	Cell specific/near specific
hsa-miR-1287-5p	Cell specific/near specific
hsa-miR-129-1-3p/129-2-3p	Cell specific/near specific
hsa-miR-1306-5p	Cell specific/near specific
hsa-miR-132-3p	Cell specific/near specific
hsa-miR-137-3p	Cell specific/near specific
hsa-miR-139-5p	Cell specific/near specific
hsa-miR-1-3p	Cell specific/near specific
hsa-miR-144-3p	Cell specific/near specific
hsa-miR-147b-3p	Cell specific/near specific
hsa-miR-153-3p	Cell specific/near specific
hsa-miR-154-5p	Cell specific/near specific
hsa-miR-184	Cell specific/near specific
hsa-miR-188-5p	Cell specific/near specific
hsa-miR-1908-5p	Cell specific/near specific
hsa-miR-190b-5p	Cell specific/near specific
hsa-miR-1910-5p	Cell specific/near specific
hsa-miR-195-5p	Cell specific/near specific
hsa-miR-202-5p	Cell specific/near specific
hsa-miR-204-5p	Cell specific/near specific
hsa-miR-206	Cell specific/near specific
hsa-miR-208a-3p	Cell specific/near specific
hsa-miR-208b-3p	Cell specific/near specific
hsa-miR-2115-3p	Cell specific/near specific
hsa-miR-211-5p	Cell specific/near specific
hsa-miR-212-5p	Cell specific/near specific
hsa-miR-216a-5p	Cell specific/near specific
hsa-miR-216b-5p	Cell specific/near specific
hsa-miR-217-5p	Cell specific/near specific
hsa-miR-219a-5p	Cell specific/near specific
hsa-miR-223-3p	Cell specific/near specific
hsa-miR-2355-5p	Cell specific/near specific
hsa-miR-2467-5p	Cell specific/near specific
hsa-miR-3065-3p	Cell specific/near specific
hsa-miR-3200-3p	Cell specific/near specific
hsa-miR-324-5p	Cell specific/near specific
hsa-miR-326-3p	Cell specific/near specific
hsa-miR-335-5p	Cell specific/near specific
hsa-miR-338-3p	Cell specific/near specific
hsa-miR-33b-5p	Cell specific/near specific
hsa-miR-34b-3p	Cell specific/near specific
hsa-miR-3690	Cell specific/near specific
hsa-miR-369-3p	Cell specific/near specific
hsa-miR-372-3p	Cell specific/near specific
hsa-miR-373-3p	Cell specific/near specific
hsa-miR-374a-5p	Cell specific/near specific
hsa-miR-375-3p	Cell specific/near specific
hsa-miR-3909-3p	Cell specific/near specific
hsa-miR-412-5p	Cell specific/near specific
hsa-miR-431-5p	Cell specific/near specific
hsa-miR-449a/449b-5p	Cell specific/near specific
hsa-miR-449c-5p	Cell specific/near specific
hsa-miR-451a	Cell specific/near specific
hsa-miR-455-5p	Cell specific/near specific
hsa-miR-483-3p	Cell specific/near specific
hsa-miR-486-5p	Cell specific/near specific
hsa-miR-494-3p	Cell specific/near specific
hsa-miR-495-3p	Cell specific/near specific
hsa-miR-496	Cell specific/near specific
hsa-miR-499a-5p	Cell specific/near specific
hsa-miR-503-5p	Cell specific/near specific
hsa-miR-506-3p	Cell specific/near specific
hsa-miR-508-3p	Cell specific/near specific
hsa-miR-509-3-5p	Cell specific/near specific
hsa-miR-509-3p	Cell specific/near specific
hsa-miR-511-5p	Cell specific/near specific
hsa-miR-513b-5p	Cell specific/near specific
hsa-miR-514a-3p	Cell specific/near specific
hsa-miR-514b-3p	Cell specific/near specific
hsa-miR-516a-5p	Cell specific/near specific
hsa-miR-517-5p	Cell specific/near specific
hsa-miR-517a-3p/517b-3p	Cell specific/near specific
hsa-miR-517c-3p	Cell specific/near specific
hsa-miR-518b	Cell specific/near specific
hsa-miR-518c-3p/518f-3p	Cell specific/near specific
hsa-miR-518d-5p/518f-5p/520c-5p/526a-5p	Cell specific/near specific
hsa-miR-518e-5p/519a-5p/519b-5p/519c-5p/522-5p/523-5p	Cell specific/near specific
hsa-miR-519d-3p	Cell specific/near specific
hsa-miR-520a-5p	Cell specific/near specific
hsa-miR-520d-5p	Cell specific/near specific
hsa-miR-522-3p	Cell specific/near specific
hsa-miR-551a	Cell specific/near specific
hsa-miR-551b-3p	Cell specific/near specific
hsa-miR-576-5p	Cell specific/near specific
hsa-miR-585-3p	Cell specific/near specific
hsa-miR-590-3p	Cell specific/near specific
hsa-miR-628-5p	Cell specific/near specific
hsa-miR-642a-5p	Cell specific/near specific
hsa-miR-6529-5p	Cell specific/near specific
hsa-miR-655-3p	Cell specific/near specific
hsa-miR-656-3p	Cell specific/near specific
hsa-miR-670-3p	Cell specific/near specific
hsa-miR-7-5p	Cell specific/near specific
hsa-miR-760	Cell specific/near specific
hsa-miR-766-3p	Cell specific/near specific
hsa-miR-873-5p	Cell specific/near specific
hsa-miR-874-3p	Cell specific/near specific
hsa-miR-876-5p	Cell specific/near specific
hsa-miR-885-5p	Cell specific/near specific
hsa-miR-934	Cell specific/near specific
hsa-miR-95-3p	Cell specific/near specific
hsa-miR-9-5p	Cell specific/near specific
hsa-miR-96-5p	Cell specific/near specific
hsa-miR-124-3p	Infrequent
hsa-miR-1247-5p	Infrequent
hsa-miR-1251-5p	Infrequent
hsa-miR-1269a-3p	Infrequent
hsa-miR-1270-5p	Infrequent
hsa-miR-1298-5p	Infrequent
hsa-miR-1301-3p	Infrequent
hsa-miR-1323	Infrequent
hsa-miR-133a-3p/133b	Infrequent
hsa-miR-135a-5p	Infrequent
hsa-miR-146a-5p	Infrequent
hsa-miR-146b-5p	Infrequent
hsa-miR-150-5p	Infrequent
hsa-miR-187-3p	Infrequent
hsa-miR-18a-5p	Infrequent
hsa-miR-18b-5p	Infrequent
hsa-miR-192-5p/215-5p	Infrequent
hsa-miR-194-5p	Infrequent
hsa-miR-200c-3p	Infrequent
hsa-miR-203a-3p	Infrequent
hsa-miR-20b-5p	Infrequent
hsa-miR-218-5p	Infrequent
hsa-miR-296-3p	Infrequent
hsa-miR-29b-3p	Infrequent
hsa-miR-29c-3p	Infrequent
hsa-miR-301b-3p	Infrequent
hsa-miR-302a-5p	Infrequent
hsa-miR-302b-3p	Infrequent
hsa-miR-302c-3p	Infrequent
hsa-miR-302d-3p	Infrequent
hsa-miR-323b-3p	Infrequent
hsa-miR-32-5p	Infrequent
hsa-miR-33a-5p	Infrequent
hsa-miR-342-3p	Infrequent
hsa-miR-34c-5p	Infrequent
hsa-miR-367-3p	Infrequent
hsa-miR-371a-5p	Infrequent
hsa-miR-380-3p	Infrequent
hsa-miR-433-3p	Infrequent
hsa-miR-448	Infrequent
hsa-miR-487a-3p	Infrequent
hsa-miR-489-3p	Infrequent
hsa-miR-490-3p	Infrequent
hsa-miR-493-5p	Infrequent
hsa-miR-497-5p	Infrequent
hsa-miR-504-5p	Infrequent
hsa-miR-512-3p	Infrequent
hsa-miR-515-5p	Infrequent
hsa-miR-516b-5p	Infrequent
hsa-miR-519c-3p	Infrequent
hsa-miR-520b-3p/520c-3p/520f-3p/526b-3p	Infrequent
hsa-miR-520g-3p/520h	Infrequent
hsa-miR-592	Infrequent
hsa-miR-598-3p	Infrequent
hsa-miR-651-5p	Infrequent
hsa-miR-652-3p	Infrequent
hsa-miR-653-5p	Infrequent
hsa-miR-675-5p	Infrequent
hsa-miR-877-5p	Infrequent
hsa-miR-100-5p	Frequent
hsa-miR-106a-5p/17-5p	Frequent
hsa-miR-1180-3p	Frequent
hsa-miR-135b-5p	Frequent
hsa-miR-141-3p	Frequent
hsa-miR-142-5p	Frequent
hsa-miR-143-3p	Frequent
hsa-miR-145-5p	Frequent
hsa-miR-155-5p	Frequent
hsa-miR-15a-5p	Frequent
hsa-miR-182-5p	Frequent
hsa-miR-183-5p	Frequent
hsa-miR-185-5p	Frequent
hsa-miR-190a-5p	Frequent
hsa-miR-193a-3p	Frequent
hsa-miR-196a-5p	Frequent
hsa-miR-196b-5p	Frequent
hsa-miR-200a-3p	Frequent
hsa-miR-200b-3p	Frequent
hsa-miR-205-5p	Frequent
hsa-miR-214-3p	Frequent
hsa-miR-299-3p	Frequent
hsa-miR-301a-3p	Frequent
hsa-miR-323a-3p	Frequent
hsa-miR-328-3p	Frequent
hsa-miR-329-3p	Frequent
hsa-miR-330-5p	Frequent
hsa-miR-337-3p	Frequent
hsa-miR-3613-5p	Frequent
hsa-miR-362-5p	Frequent
hsa-miR-363-3p	Frequent
hsa-miR-370-3p	Frequent
hsa-miR-374b-5p	Frequent
hsa-miR-376a-3p/376b-3p	Frequent
hsa-miR-376c-3p	Frequent
hsa-miR-377-5p	Frequent
hsa-miR-379-5p	Frequent
hsa-miR-382-5p	Frequent
hsa-miR-421	Frequent
hsa-miR-450a-5p	Frequent
hsa-miR-485-5p	Frequent
hsa-miR-505-3p	Frequent
hsa-miR-539-3p	Frequent
hsa-miR-542-3p	Frequent
hsa-miR-561-5p	Frequent
hsa-miR-577-5p	Frequent
hsa-miR-582-3p	Frequent
hsa-miR-584-5p	Frequent
hsa-miR-615-3p	Frequent
hsa-miR-629-5p	Frequent
hsa-miR-887-3p	Frequent
hsa-miR-944-3p	Frequent
hsa-let-7b-5p	Near ubiquitous
hsa-let-7d-5p	Near ubiquitous
hsa-miR-106b-5p	Near ubiquitous
hsa-miR-10a-5p	Near ubiquitous
hsa-miR-10b-5p	Near ubiquitous
hsa-miR-125b-5p	Near ubiquitous
hsa-miR-1271-5p	Near ubiquitous
hsa-miR-127-3p	Near ubiquitous
hsa-miR-1296-5p	Near ubiquitous
hsa-miR-1307-5p	Near ubiquitous
hsa-miR-130a-3p	Near ubiquitous
hsa-miR-134-5p	Near ubiquitous
hsa-miR-136-3p	Near ubiquitous
hsa-miR-138-5p	Near ubiquitous
hsa-miR-149-5p	Near ubiquitous
hsa-miR-152-3p	Near ubiquitous
hsa-miR-181c-5p	Near ubiquitous
hsa-miR-181d-5p	Near ubiquitous
hsa-miR-193b-3p	Near ubiquitous
hsa-miR-197-3p	Near ubiquitous
hsa-miR-199a-3p/199b-3p	Near ubiquitous
hsa-miR-19a-3p	Near ubiquitous
hsa-miR-210-3p	Near ubiquitous
hsa-miR-224-5p	Near ubiquitous
hsa-miR-31-5p	Near ubiquitous
hsa-miR-331-3p	Near ubiquitous
hsa-miR-339-3p	Near ubiquitous
hsa-miR-340-5p	Near ubiquitous
hsa-miR-345-5p	Near ubiquitous
hsa-miR-34a-5p	Near ubiquitous
hsa-miR-361-3p	Near ubiquitous
hsa-miR-365a-3p/365b-3p	Near ubiquitous
hsa-miR-381-3p	Near ubiquitous
hsa-miR-409-3p	Near ubiquitous
hsa-miR-410-3p	Near ubiquitous
hsa-miR-411-5p	Near ubiquitous
hsa-miR-424-5p	Near ubiquitous
hsa-miR-432-5p	Near ubiquitous
hsa-miR-450b-5p	Near ubiquitous
hsa-miR-452-5p	Near ubiquitous
hsa-miR-454-3p	Near ubiquitous
hsa-miR-487b-3p	Near ubiquitous
hsa-miR-500a-3p/502-3p	Near ubiquitous
hsa-miR-501-3p	Near ubiquitous
hsa-miR-574-3p	Near ubiquitous
hsa-miR-589-5p	Near ubiquitous
hsa-miR-654-3p	Near ubiquitous
hsa-miR-660-5p	Near ubiquitous
hsa-miR-671-3p	Near ubiquitous
hsa-miR-708-5p	Near ubiquitous
hsa-miR-758-3p	Near ubiquitous
hsa-miR-889-3p	Near ubiquitous
hsa-miR-98-5p	Near ubiquitous
hsa-miR-99a-5p	Near ubiquitous
hsa-let-7a-5p/7c-5p	Ubiquitous
hsa-let-7e-5p	Ubiquitous
hsa-let-7f-5p	Ubiquitous
hsa-let-7g-5p	Ubiquitous
hsa-let-7i-5p	Ubiquitous
hsa-miR-101-3p	Ubiquitous
hsa-miR-103a-3p/107	Ubiquitous
hsa-miR-125a-5p	Ubiquitous
hsa-miR-128-3p	Ubiquitous
hsa-miR-130b-3p	Ubiquitous
hsa-miR-140-3p	Ubiquitous
hsa-miR-148a-3p	Ubiquitous
hsa-miR-148b-3p	Ubiquitous
hsa-miR-151a-3p	Ubiquitous
hsa-miR-151a-5p/151b	Ubiquitous
hsa-miR-15b-5p	Ubiquitous
hsa-miR-16-5p	Ubiquitous
hsa-miR-181a-5p	Ubiquitous
hsa-miR-181b-5p	Ubiquitous
hsa-miR-186-5p	Ubiquitous
hsa-miR-191-5p	Ubiquitous
hsa-miR-19b-3p	Ubiquitous
hsa-miR-20a-5p	Ubiquitous
hsa-miR-21-5p	Ubiquitous
hsa-miR-221-3p	Ubiquitous
hsa-miR-222-3p	Ubiquitous
hsa-miR-22-3p	Ubiquitous
hsa-miR-23a-3p/23b-3p	Ubiquitous
hsa-miR-24-3p	Ubiquitous
hsa-miR-25-3p	Ubiquitous
hsa-miR-26a-5p	Ubiquitous
hsa-miR-26b-5p	Ubiquitous
hsa-miR-27a-3p/27b-3p	Ubiquitous
hsa-miR-28-3p	Ubiquitous
hsa-miR-29a-3p	Ubiquitous
hsa-miR-30a-5p	Ubiquitous
hsa-miR-30b-5p/30c-5p	Ubiquitous
hsa-miR-30d-5p	Ubiquitous
hsa-miR-30e-5p	Ubiquitous
hsa-miR-320a-3p/320b/320c/320d/320e	Ubiquitous
hsa-miR-378a-3p/378c/378d/378e	Ubiquitous
hsa-miR-423-5p	Ubiquitous
hsa-miR-425-5p	Ubiquitous
hsa-miR-532-5p	Ubiquitous
hsa-miR-744-5p	Ubiquitous
hsa-miR-769-5p	Ubiquitous
hsa-miR-92a-3p	Ubiquitous
hsa-miR-92b-3p	Ubiquitous
hsa-miR-93-5p	Ubiquitous
hsa-miR-99b-5p	Ubiquitous
