## Supplementary Table S1 for "A curated human cellular microRNAome based on 196 primary cell types"

### Sheet: Sheet1
Class	Cell type	Number of runs	Number of samples
Brain	Astrocyte	12	12
Brain	Meningeal	2	2
Brain	Neuron	66	63
Endothelial	Endothelial_cell	2	2
Endothelial	Endothelial_cell_aortic	37	29
Endothelial	Endothelial_cell_arterial	3	3
Endothelial	Endothelial_cell_brain	1	1
Endothelial	Endothelial_cell_brain_microvascular	6	6
Endothelial	Endothelial_cell_capillary	2	2
Endothelial	Endothelial_cell_internal_thoracic	2	2
Endothelial	Endothelial_cell_kidney	2	2
Endothelial	Endothelial_cell_lymphatic	17	17
Endothelial	Endothelial_cell_microvascular	4	4
Endothelial	Endothelial_cell_retinal_microvascular	5	1
Endothelial	Endothelial_cell_sinusoidal	2	2
Endothelial	Endothelial_cell_umbilical_vein	88	73
Endothelial	Endothelial_progenitor_cell	3	3
Epithelial	Amniotic_epithelial_cell	3	3
Epithelial	Beta_cell	5	5
Epithelial	Beta_cell_derived	2	2
Epithelial	Beta_cell_like_derived	3	3
Epithelial	Biliosphere	8	3
Epithelial	Breast_epithelial_cell	5	5
Epithelial	Bronchial_epithelial_cell	40	20
Epithelial	Colonic_epithelial	1	1
Epithelial	Conjunctival_epithelial_cell	8	8
Epithelial	Dermal_papilla_cell	3	3
Epithelial	Esophagus_epithelial_cell	2	2
Epithelial	Eye_ciliated_epithelial_cell	3	3
Epithelial	Eye_corneal_epithelial_cell	3	3
Epithelial	Gum_epithelial_cell	2	2
Epithelial	Hepatocyte	7	7
Epithelial	Hepatocyte_derived	7	7
Epithelial	Intestinal_epithelial_cell	1	1
Epithelial	Islet_alpha_cell	1	1
Epithelial	Keratinocyte	74	59
Epithelial	Keratinocyte_neonatal	1	1
Epithelial	Melanocyte	16	16
Epithelial	Nasal_epithelial_cell	6	6
Epithelial	Nasal_polyp_epithelial_cell	8	8
Epithelial	Pancreas_epithelial_like	1	1
Epithelial	Placenta_epithelial_cell	3	3
Epithelial	Prostate_epithelial_cell	6	6
Epithelial	Renal_cortical_epithelial_cell	2	2
Epithelial	Renal_epithelial_cell	3	3
Epithelial	Renal_proximal_tubule_epithelial_cell	4	4
Epithelial	Retinal_pigment_epithelial_cell	30	12
Epithelial	Retinal_pigment_epithelial_cell_fetal	1	1
Epithelial	Sebocyte	3	3
Epithelial	Small_airway_epithelial_cell	6	6
Epithelial	Small_intestinal_epithelial_cell	1	1
Epithelial	Tracheal_epithelial_cell	2	2
Epithelial	Urothelial_cell	3	3
Fat	Adipocyte	5	5
Fat	Lipocyte	2	2
Fat	Preadipocyte	12	12
Fibroblast	Annulus_fibrosus_cell	2	2
Fibroblast	Fibroblast_lung	7	7
Fibroblast	Fibroblast	2	2
Fibroblast	Fibroblast_aortic_adventitial	6	6
Fibroblast	Fibroblast_breast	3	3
Fibroblast	Fibroblast_choroid_plexus	1	1
Fibroblast	Fibroblast_dermal	10	10
Fibroblast	Fibroblast_dermal_derived	3	3
Fibroblast	Fibroblast_dermal_neonatal	6	6
Fibroblast	Fibroblast_embryonic	3	3
Fibroblast	Fibroblast_endometrial_stroma	12	12
Fibroblast	Fibroblast_eye	1	1
Fibroblast	Fibroblast_foreskin	14	14
Fibroblast	Fibroblast_foreskin_neonatal	3	3
Fibroblast	Fibroblast_gum_fetal	3	3
Fibroblast	Fibroblast_heart_fetal	3	3
Fibroblast	Fibroblast_lung_fetal	3	3
Fibroblast	Fibroblast_lymph_node	3	3
Fibroblast	Fibroblast_periodontal_fetal	2	2
Fibroblast	Fibroblast_periodontal_ligament_fetal	1	1
Fibroblast	Fibroblast_pulmonary_artery	1	1
Fibroblast	Fibroblast_skin	4	4
Fibroblast	Fibroblast_trophoblast	1	1
Fibroblast	Myofibroblast	1	1
Fibroblast	Fibroblast_dermal_fetal	1	1
Fibroblast	Stromal_cell_prostate	4	4
Fibroblast	Fibroblast_periodontal_ligament	1	1
Fibroblast	Fibroblast_ventricular_cardiac	1	1
Fibroblast	Mesenchymal_stromal_cell	6	6
Fibroblast	Stellate_cell	6	6
Fibroblast	Stromal_cell_pancreas	1	1
Fibroblast	Valve_interstitial_cell	6	6
Immune	B_cell_germinal_center	3	3
Immune	B_cell_naive	1	1
Immune	B_cell_pre_germinal_center	1	1
Immune	B_lymphocyte	2	2
Immune	CD14_cell	48	45
Immune	CD15_cell	32	32
Immune	CD19_lymphocyte	46	43
Immune	CD27_IgA_cell	3	3
Immune	CD27_IgD_cell	3	3
Immune	CD27-_IgD_cell	3	3
Immune	CD27_IgG_cell	3	3
Immune	CD4_lymphocyte	98	98
Immune	CD56_cell	45	42
Immune	CD8_lymphocyte	46	46
Immune	Centroblast	1	1
Immune	Centrocyte	1	1
Immune	Dendritic_cell	110	83
Immune	Hematopoietic_stem_cell	6	6
Immune	Lymphocyte	1	1
Immune	Macrophage	148	100
Immune	Macrophage_alveolar	8	2
Immune	Mast_cell	4	4
Immune	Megakaryocyte_derived	4	3
Immune	Monocyte	22	19
Immune	Mononuclear_immune_cell	158	153
Immune	Natural_killer_cell	3	3
Immune	Neutrophil	3	3
Immune	Plasma_cell	2	2
Immune	T_lymphocyte	18	15
Immune	Thymocyte_CD34	8	2
Immune	Thymocyte_CD4_CD8	8	2
Muscle	Cardiomyocyte_derived	9	9
Muscle	Muscle_cell	5	5
Muscle	Myoblast	30	30
Muscle	Myoblast_fetal	12	12
Muscle	Myotube	8	8
Muscle	Satellite_cell	3	3
Muscle	Skeletal_muscle_cell	1	1
Muscle	Smooth_muscle_cell	2	2
Muscle	Smooth_muscle_cell_aorta	11	11
Muscle	Smooth_muscle_cell_bladder	1	1
Muscle	Smooth_muscle_cell_brachiocephalic_artery	3	3
Muscle	Smooth_muscle_cell_brain	3	3
Muscle	Smooth_muscle_cell_carotid_artery	2	2
Muscle	Smooth_muscle_cell_colon	3	3
Muscle	Smooth_muscle_cell_coronary_artery	3	3
Muscle	Smooth_muscle_cell_esophagus	1	1
Muscle	Smooth_muscle_cell_internal_thoracic	3	3
Muscle	Smooth_muscle_cell_lung	2	2
Muscle	Smooth_muscle_cell_prostate	4	4
Muscle	Smooth_muscle_cell_pulmonary_artery	3	3
Muscle	Smooth_muscle_cell_subclavian_artery	3	3
Muscle	Smooth_muscle_cell_umbilical_artery	4	4
Muscle	Smooth_muscle_cell_uterus	2	2
Muscle	Smooth_muscle_cell_vascular	6	6
Other	Chondroblast	3	3
Other	Chondrocyte	4	4
Other	Corona_radiata	1	1
Other	Cumulus_oophorus	1	1
Other	Mesangial_cell	3	3
Other	Mesangioblast_derived	3	3
Other	Mesothelial_cell	2	2
Other	Nucleus_pulposus_cell	2	2
Other	Osteoblast	7	7
Other	Osteocyte	3	3
Other	Pericyte_brain	2	2
Other	Schwann_cell	1	1
Other	Sertoli_cell	2	2
Other	Synovial_cell	3	3
Other	Trabecular_meshwork_cell_eye	2	2
Plasma	Plasma	139	85
Platelet	Platelet	25	17
RBC	Red_blood_cell	37	37
RBC	Erythroblast_derived	48	24
Sperm	Sperm	95	89
Stem	Blastocyst_derived	32	32
Stem	Bone_marrow_mesenchymal_stem_cell	21	13
Stem	Cardiac_progenitor_derived	3	3
Stem	CD34_cell	6	6
Stem	Dental_pulp_stem_cell	6	6
Stem	Ectoderm_precursor_derived	2	2
Stem	Embryonic_stem_cell	24	21
Stem	Embryonic_stem_cell_H1	1	1
Stem	Embryonic_stem_cell_H7	12	12
Stem	Embryonic_stem_cell_H9	25	25
Stem	Endoderm_precursor_derived	2	2
Stem	H9_differentiated	2	2
Stem	iPSC	20	20
Stem	iPSC_amniotic_fluid	5	5
Stem	iPSC_bone_marrow	22	22
Stem	iPSC_fibroblast	32	8
Stem	iPSC_foreskin	27	27
Stem	iPSC_skin	20	20
Stem	iPSC_umbilical_cord_blood	26	26
Stem	Mesenchymal_stem_cell	30	30
Stem	Mesenchymal_stem_cell_derived	4	4
Stem	Mesenchymal_stem_cell_derived_adipose_tissue	3	3
Stem	Mesenchymal_stem_cell_derived_amnion	2	2
Stem	Mesenchymal_stem_cell_derived_bone_marrow	6	6
Stem	Mesenchymal_stem_cell_derived_liver	2	2
Stem	Mesenchymal_stem_cell_derived_spinal_cord	1	1
Stem	Mesenchymal_stem_cell_derived_umbilical_cord	7	7
Stem	Mesoderm_precursor_derived	2	2
Stem	Mesoderm_progenitor_derived	3	3
Stem	Neural_progenitor_cell_derived	10	10
Stem	Neural_stem_cell	10	10
Stem	Neuroepithelial_stem_cell	1	1
Stem	Stem_cell_adipose_derived	6	6
Stem	Unrestricted_somatic_stem_cell	11	11
Stem	Ventral_midbrain_derived	6	6
