## Supplementary Table S6 for "A curated human cellular microRNAome based on 196 primary cell types"

### Sheet: Sheet1
DESeq2 + VST	n_tiss_predict
n_tiss_truth	Cell types	Neuron	Endothelial	Fibroblast	Lymphocyte	Plasma
	Neuron	59	0	4	0	0
	Endothelial	0	141	1	3	2
	Fibroblast	3	2	115	0	1
	Lymphocyte	0	0	0	201	2
	Plasma	0	0	0	2	83
